# Gene context shapes spatial organization and transcriptional heterogeneity of extrachromosomal DNA in cancer cells

**DOI:** 10.64898/2026.10.28.762523

**Authors:** Lukas Frank, Georgia Marinopoulou, René H. Medema

## Abstract

Extrachromosomal DNA (ecDNA) promotes tumor adaptability by making oncogenic driver genes variably abundant, spatially mobile, and heterogeneously expressed. Transcriptional hyperactivation and spatial mobility of ecDNA-amplified genes is associated with aberrant regulatory states that could create targetable vulnerabilities in ecDNA-driven cancers. However, how gene context shapes their nuclear positioning and aberrant transcription remains unclear. To explore spatio-transcriptional <u>behavior</u> across ecDNA-amplified genes, we developed FLAGx, a multimodal imaging method that quantitatively resolves transcriptional activity and nuclear position of individual ecDNA genes *in situ*. Surprisingly, we find that gene context affects subnuclear distribution and transcriptional deregulation of ecDNA. Further, ecDNA clustering, cell cycle regulation, and drug responses depend on gene context, while transcriptional shutdown in mitosis persists across ecDNA species, arguing against pervasive mitotic transcription as a common feature. These findings show that driver gene context shapes ecDNA behavior and establish FLAGx as a useful approach to separate gene-specific from shared ecDNA features.
