## Supplementary Table S1 for "Gene context shapes spatial organization and transcriptional heterogeneity of extrachromosomal DNA in cancer cells"

### Sheet: Probes
Probe name	Probe type	RefSeq gene ID or sequence	Target regions	Barcode tail	Number of unique probes	Conc. used in RNA-FISH (nM)	Conc. Used in DNA-FISH (nM)	Detection Sequence	Sequence
ABCB1	Primary	NM 001348946.2	intronic	4xd1	133	25	10	d1 (CGTGACTGCAAACTCGTAGA)	see sheet ‘ABCB1’
ABCB1	Primary	NM 001348946.2	intronic	4xd2	133	25	10	d2(TGTGAGGGATCGTTATCTCC)	see sheet ‘ABCB1’
DHFR	Primary	NM 000791.4	intronic	4xd1	112	10	3.3	d1 (CGTGACTGCAAACTCGTAGA)	see sheet ‘DHFR’
DHFR	Primary	NM 000791.4	intronic	4xd2	112	10	3.3	d2 (TGTGAGGGATCGTTATCTCC)	see sheet ‘DHFR’
MYC	Primary	NM 002467.6	intronic	4xd1	50	5	5	d1 (CGTGACTGCAAACTCGTAGA)	see sheet ‘MYC_intronic’
MYC	Primary	NM 002467.6	intronic	4xd2	50	5	5	d2(TGTGAGGGATCGTTATCTCC)	see sheet ‘MYC_intronic’
MYC	Primary	NM 002467.6	exonic	4xd2	55	5	5	d2(TGTGAGGGATCGTTATCTCC)	see sheet ‘MYC_exonic’
MALAT1	Primary	NM 002819.5	exonic	4xd3	48	25	10	d3(GACAGGCAGTCACAGATATG)	see sheet ‘MALAT1’
Telomeres	Primary	TTAGGG	telomeres	4xd4	1	N.A.	10	d4(TTGGAAAGCCGAGTACACAG)	see sheet ‘Telo’
Det-d1-AT565	Secondary	N.A.	d1 barcode	5’ATTO565	1	10	10	TCTACGAGTTTGCAGTCACG	N.A.
Det-d2-AT565	Secondary	N.A.	d2 barcode	5’ATTO565	1	10	10	TGGAGATAACGATCCCTCACA	N.A.
Det-d3-AF647	Secondary	N.A.	d3 barcode	5'Alexa647N	1	10	10	CATATCTGTGACTGCCTGTC	N.A.
Det-d4-AF647	Secondary	N.A.	d4 barcode	5'Alexa647N	1	10	10	TGTACTCGGCTTTCCAACTGT	N.A.

### Sheet: ABCB1
Probe name	Sequence
ABCB1-p1	TGTGATTGGTTTCCTCTATGCAGATGGGAG
ABCB1-p2	TCTGTTTAACACAGGGGAATAATGGCATATGA
ABCB1-p3	ACCATAGAGTCCTCAGTGTAAAAGTCACATGACTGTTTT
ABCB1-p4	GGCAAGAGCAATGGTAGCACAGAGAAACGAAGATC
ABCB1-p5	TCTCATCTCACCAAAATTCCAAAGGGCGTAGAGA
ABCB1-p6	ATATATTCTCTCTATCCTGGCCCCATTGTA
ABCB1-p7	GTGTGCCCTGTGACTCCATTAGGAGAGAAC
ABCB1-p8	CACAAGTTCCTAAATTGCAGGTACTTATGTCCCTATA
ABCB1-p9	TGATTACAGTTGTTAAAAGCAACTGGGCATATCTGAGTCTA
ABCB1-p10	GCAGAGGAGATAGGAGCCAAAGTATGAATGATTAGTCT
ABCB1-p11	GGAACAGGAGCCAAACTTCAATAGGTTGAGAACTAAGTCAA
ABCB1-p12	CATAGAGGAAAGCTCACCCAGACAATAAGCC
ABCB1-p13	GGTGATATGATGTGGCTGCTATGGGTAAATTTT
ABCB1-p14	GCTGTATCCCAAGGACCAAAGAGAATGAACACT
ABCB1-p15	CACCAGATTAGATGGCAAACATGACTTGGATTTGA
ABCB1-p16	TGACCCACGTTGGAGATCTGCATAATCTCT
ABCB1-p17	GGAATGAGTCTGATGCATGCTTGTCAAGGAACATTTT
ABCB1-p18	TCTACTTCCAGAAAGCCCAACATATAACAATGTCCAA
ABCB1-p19	CATGTTTCTGGGGAAGCAATTCATTGCATTCATCAGAAAC
ABCB1-p20	AGATCCGTATATACCCGAGATTGGTATGAA
ABCB1-p21	GATCTGGATGGACAGAGATGTACCCATTAG
ABCB1-p22	GGTACTGAGTAACTTTGGGTATGTCCCAAACTT
ABCB1-p23	GCATGGCTGGTAACCAAGGAAATTCTACTTAAAGGGAT
ABCB1-p24	GCCAAATTAGCCCAGGGGTCATAGTTGGAG
ABCB1-p25	TACACTAAGCTCCTCAAGAGTTGGGAATGATGAG
ABCB1-p26	GGAGTGGCAGTGAGGGAAGGATATTAATCTTACTTATTTA
ABCB1-p27	GGTTCTATTGCAGCAACAGAGAAGGATCTGCTTACTGAAG
ABCB1-p28	ACCAAATAGTGTGGTCGCTCACCTGGTTTT
ABCB1-p29	TTCATTCTTCAGTATGTGCTGCTGGTGGGG
ABCB1-p30	GCACCTAGAATGGGTTAGGTACTATCTGTAT
ABCB1-p31	GGCTAGATAACATCTAAGCCCCTTTTCACCTACAA
ABCB1-p32	CCTCTTGCCTGACCTTCCTGACACACTAAAA
ABCB1-p33	CTGCAGGTGACAGAGATGATTCCAGGAACT
ABCB1-p34	GAGAGATACATTAGACCTTTCTACCTGGCAAGAAAAGCC
ABCB1-p35	CACAGAGCTACTACACAAGCCAGACCATTTA
ABCB1-p36	CCTTTCTAGCGTCAACTCACTCCACTCCCC
ABCB1-p37	TCTGAAACTATGTTGGCCTCCAAGACACAC
ABCB1-p38	CCTTCCACCTAAGCAGACCCTAGAGCAAGA
ABCB1-p39	GGGTTGGAGAGGAAACTGAGCATGACAGAATATTT
ABCB1-p40	GTCACTGTCTTCAGAGAGAGCTGCTGCTGCATTAAAA
ABCB1-p41	GTTACTGACCCCTTATGCTCTCCCTCTTTC
ABCB1-p42	TCAGATCTAAAGATTTAGGATTCATGTGCTAGAGGCCAT
ABCB1-p43	GCCTGGCACATTCAATTGAAGATGTCCAATAAGTAT
ABCB1-p44	CACCAGCAATGTATACGATTAACTGGAATGTG
ABCB1-p45	AAAAGATCACTGGAAACGTGTGCTGGGGTA
ABCB1-p46	TGTGTGATGCTTGGTTTTGGTTGTCCATTCATTACTTT
ABCB1-p47	TGCTGTGATTGGGTCCCTTTCTGCTATATC
ABCB1-p48	CCTGCTTCTGCTGCTTGAGGGAGTGAAAGTGGTTTT
ABCB1-p49	TCGGCTTGATTTATGTGAAGCTTCTGGGGCT
ABCB1-p50	GGTTCCAGGAGCGGTTTAATATTCAGAGTGTTTGTAGT
ABCB1-p51	CCGGCAGTTGTTCCATTGAAGTTTAGCATGATAGTAT
ABCB1-p52	TCTAGCTCCCTTTTCCTTCTATGACCTTCCATCATTATA
ABCB1-p53	CATCTGTAGAATAGAGGAGGCTCATACAACATGCTTT
ABCB1-p54	GGGTGGATGAAGGCAAATGAACATTGATTAGTTATG
ABCB1-p55	GTGGACTCATTTATGTAAGTAACATTGATCTATCCCTTC
ABCB1-p56	CCTAAATAAAGATTACACATGACAGGCCAGGTGT
ABCB1-p57	CCACGGATTAAAATGTCCCCATAGATCTTACACAAAATAC
ABCB1-p58	TCATGGCTGTACCAAACAATGTATAACCCC
ABCB1-p59	TCCTTACACAACTTCTCATCTTCCCTAGAGCTAACCATT
ABCB1-p60	TCAAAGAGGCCTGCCCCAACCACCGTATTT
ABCB1-p61	CAATCCTAACTCTTCATCATGGCCCATCAT
ABCB1-p62	GGAGAACTTGTTCCATTAGCATGTACAGCAGAG
ABCB1-p63	CCACGGCTTCTGACTAACTCAAGGGCTGAGAAAA
ABCB1-p64	CTATTAATGCTCCCAACACTTGTCATGCCA
ABCB1-p65	CTGCTCATACATTGACCCTATATAGTAGTACTGTTT
ABCB1-p66	ACCTAGTAGTGCATATGTCTGTAGTATTCAACAG
ABCB1-p67	TCCATAATTTGTGAGGTGGATTAGCTGCCATT
ABCB1-p68	TCTCTCATTGCCTCAATCTATTTCTGCTTGGCCTACGAAAA
ABCB1-p69	TCCCCACTGAGCAATGTTGGATAAGGCAAATTTGAAAA
ABCB1-p70	GCTGCCATTTGAATCAAGTTGGTCCGATATCAA
ABCB1-p71	TGCCACAAGGCCGTGTTCTCTTTAGGCCTTTTGTTTT
ABCB1-p72	TGATAGTCAATAACCTGTCATGGCTTAGGTAGGTTTT
ABCB1-p73	ACAACATTTTCAGGATCCATAGGATAAGTAGAAGTGGA
ABCB1-p74	GCCTTATCCATAGTTAGTGATACTTATTCCTAGGTTGAAGA
ABCB1-p75	CGGCTAGTAATCAGCCCTAGGAATTATAATATCCTAT
ABCB1-p76	CCACAGTTAGTGAGATTAAAACAAACTCCGCATCTCCC
ABCB1-p77	ACATGTCAACCTCAATCTTTAGGAAGCCGTTCCTA
ABCB1-p78	CCACAATGTTTTCAGCAGTTATGGCAAGGGTG
ABCB1-p79	GGTCACTTACCTCCAGACTTATTGTCATATGA
ABCB1-p80	CCCTTCACAGTGGGCCAAAATCAGTCTTGTAAG
ABCB1-p81	TCCCCAGTGAGGCTGTAAGTACTCAGTAAAGAAAGAATT
ABCB1-p82	AATCTTTACCTCCTCCAAACACCTGTGGTA
ABCB1-p83	GCACCATGTTATGAAGGTAGTCCTCTAACTTCTTTTGCT
ABCB1-p84	TCTCACCTGTTTTCTAGGCAAGCTAGGTTCCA
ABCB1-p85	GGGTGGTCTAACATCTTTAGGCATTTTGCTATCTCTAG
ABCB1-p86	TTAATTACCCACTGGACTCCCTCCCCATGTTACTAAG
ABCB1-p87	TGAGAATCCTAACCAGAATGGGAATCCAGA
ABCB1-p88	TGCTAAAGCAGGAGATCAGACAAAGTCAGAAAGCCTGAT
ABCB1-p89	AAACATGACAGAGCTCCCACTGTCTGAGTC
ABCB1-p90	GAGGCTCTGTCTCAAACTGGTCCAGTTCCT
ABCB1-p91	GGAACTTTCCCCTTTGAACCAGGCTGCTCT
ABCB1-p92	GGGCAGACTTCTAAAGCATCATTTTACTCAATGGCAAGTGA
ABCB1-p93	ACACCAAACTGATGCCTCTTAGCCAGGGTT
ABCB1-p94	GAGACAGCTGGTAAAATGTGAATGCCCTCTAG
ABCB1-p95	TGGGAAATTTGGCCCTGGAGCAAGGTCAGT
ABCB1-p96	CACTGTTTATGGAGTAGACGGTGTATTGGA
ABCB1-p97	CCAGCAAGAAAGCCTTAAAGGCTGCCAGCAGCCTAAAA
ABCB1-p98	TACGCATGATTTCTAAGTGTTGGACCTGTACGAACAAAA
ABCB1-p99	GACAAACACCAGTAGAAAGGAGGCACGTACAAAA
ABCB1-p100	TGGATATAATGCTGACCTTAACACACTTATGACTCTTC
ABCB1-p101	CCCTTCGGCCTATTCACACAGTTTCTATAGTGA
ABCB1-p102	TCCAACCAACACATTGTTGGCTGTACATCTAAAAT
ABCB1-p103	TCTATAGAGTTGTGAGGACCAAAATGAATGGAGAAGCA
ABCB1-p104	GCAATGTCACATTGCACTGGTTACTGTTCCTTTATTC
ABCB1-p105	TGACCCCAGCAGGCAATTAGAGACAGTGAA
ABCB1-p106	GTGAGTTCATGGCAGAGGAATTACCTGGCT
ABCB1-p107	TCTACTCAGAGCTCATTTCCCACTGCAGCT
ABCB1-p108	GAGAAGAGCCCACCCCTTTTCCTAGGAAAC
ABCB1-p109	TGGCCCCAGACCTGCCTTTTCTGAAAAGGG
ABCB1-p110	CCACTGTATAATGTCCAACTGTAAACCAGATTTCCAACT
ABCB1-p111	TCCAGAGGGAGTCTGAAGCATGACTTTCAC
ABCB1-p112	ACATATATCCCTGTCCTAAATGTTAGTTATGGC
ABCB1-p113	CGTTACTTGAGCCAGACCACAATAGAACCC
ABCB1-p114	CTTTCCCTACCTACTTCTGTCCCTCTCATG
ABCB1-p115	TCAGGAGTTAGATCATACAGAGTTTGGTAATCCAT
ABCB1-p116	TCCTGCTGAGATTGTTAGTGTCACTGCATTTTAAGCAG
ABCB1-p117	TGGCATTAAATGACCCAGCTCTGATCCTTAATCTTA
ABCB1-p118	TGTAGAGTACCATGTGCTTTGTGATGAGCCTTAAAA
ABCB1-p119	ACTGACATGCATTGTGGTCTCTGTCTGACTTTT
ABCB1-p120	ATCTACAATGGAGCCTTGGACAACATGGGG
ABCB1-p121	ACGTGGCTTCGCAAAATTAACCAGAGAACTCACAGTACTT
ABCB1-p122	CACCAAGAGGCACAAGAGTAAATAGTGGTGA
ABCB1-p123	CCATTCTTACAGGTTCTACCTCAGAGATGTCC
ABCB1-p124	CACACAGTTACCCAACACCTACAAGGTGCA
ABCB1-p125	CCGATTTAGGAATCACCAGAATCTCTTCATGAGGCTTCA
ABCB1-p126	TGGCTCTTACCTTCCAATTCCTCTCTTATCAAGGG
ABCB1-p127	CACATTATACTGCCAGGCTTATATGATTCTGGTTTA
ABCB1-p128	ACCTAAATGCCCCAATGTCAGCAACTTTCATC
ABCB1-p129	GGCTTCCATCCTCTGTTTTAGGAAGTAGCATGTTTGATTG
ABCB1-p130	GACATGGGAATCACAGCAACTTAAAGTTGGGA
ABCB1-p131	CTGCCACTGTCTCAAACCCAGGATAGCCTG
ABCB1-p132	CACTGTGACCTTTGCAGCACCCTTTGAATCT
ABCB1-p133	GCATTACCATCACAATGCTAGAAAGCTGACACTCCTTTT

### Sheet: DHFR
Probe name	Sequence
DHFR-p1	TCGAGATCTCCAAAATCCAGGGTCATGTAACCTTAAAA
DHFR-p2	GAAAATCTGAGCGTTCATCCCTGGTGCATC
DHFR-p3	TATTCTCCACTCCTTTACATGTCACGCCAG
DHFR-p4	CCACAAGACAAAACGTGTTAACCCCTTGTGGTTTACTTTA
DHFR-p5	GGGTCCAGAAAGGGGATCATCACTTAATTTTAGC
DHFR-p6	GGGTTGGAGGACAGGAAAATTCTTAGCAGAGGCTAA
DHFR-p7	CCCAAGAAAGTAGTGCCCTAGGATACTGCATTCTTTT
DHFR-p8	CCAGCTTGTCCTTTCTGATGGCCCGTTTTACAGATTTT
DHFR-p9	GGAAGCAGGCAGCAAGATGCACATCAACAAAT
DHFR-p10	CCAAGGAAAGAGATAATCAGAGCATCCTAGCAACCAG
DHFR-p11	TATCACTATTTCCCTGGCATGCTTGATAACAAAGACT
DHFR-p12	GGTGTCCAGGCTACTATAGCATTACAGTAAAACTTGTT
DHFR-p13	GTCACAAAGTTATTAGGTGCCATAGTAGACATCAGAAAC
DHFR-p14	GGGCATGACTCCTTAACTGAGTGTCAAAGGAGATAAAA
DHFR-p15	GGTTACAAAGTGGTACTATGTGGGATGGTTCTATTTT
DHFR-p16	TAGTGAAGGAGGCACATCAAAGCCAAGACA
DHFR-p17	GCCCTTTTAAGATGGTGAATCGATACATGTTATGTGTT
DHFR-p18	GGACCTCCGAGTTGAACTCCAACAGATTTGACTTTG
DHFR-p19	GCATTTAACTGGCAATTGTACGTGGTACTATCATTCCTTTT
DHFR-p20	AGGAAACACTGGACCTCTAGGTGGGTAAAA
DHFR-p21	TGGATTAGGCTCTTCAGGGAGAGAACTCAATCTAGAA
DHFR-p22	GGTGGTGAGTTTACTGTAAAGTTCTTTCTGTATGTGTGA
DHFR-p23	GACCAATTGATGGATGAAATGTGATGAAACTAGTAGAGT
DHFR-p24	GGCCTCTGACCAATAATTTAACCTATATTTGTACATCTGT
DHFR-p25	CATCCATACTAGTCAAATAATCTGACTAAGATGCAGTGA
DHFR-p26	CAAGCTGTTGTGATGTGAGGCAGGTGTAAAA
DHFR-p27	TGACTGTGGTGGTGAAGTTCTGCATTAAAGTTGATTAT
DHFR-p28	TGGCTGTTTAGAGTTAAGAGCCCCAAATTATCTAGTTGCTC
DHFR-p29	TGAGCAATGTGTTTTCCAGGGACAAAGTATATTCACT
DHFR-p30	GGACTTAAACTAAGTGAGTAGCTGTGGGGA
DHFR-p31	GAGGATAGGCTGGCACAGTGCTGTTGAAAA
DHFR-p32	TCAAGGTGTCCACTGATAAGGGGCATCTGT
DHFR-p33	GGCAGGGACAACACAGTAAACTTTTAAGTCTCATGAT
DHFR-p34	CAGACTGTGCTTCACTCTGGTTCTGCTGTG
DHFR-p35	CTTCTGACCCTTCCAGCCTCCAATGAACCCCAAT
DHFR-p36	CCCTAATTCCACAATGTGTGGCAGATTGTA
DHFR-p37	GTGACAGGTTCTCTGCTTCTGTTTGATTGATGGA
DHFR-p38	CAGCAGAAAAGGGGAATCCAGTCGGGCCC
DHFR-p39	ACCGGGCAGCAGAATCCGGGCAGAAATCA
DHFR-p40	GAGGTGTTTTCTCCAGGGCTGGGACTTTGC
DHFR-p41	CCTTGGGCTCGAGCTCTAAGGCACCTGACA
DHFR-p42	AACCTTGGGAACTGCATACAGATCATACAGATCC
DHFR-p43	GCCTGATAATTTGCTCGTGCGTTGACATACATA
DHFR-p44	CACCTCCACCGAAGCCTCCACCCAGCTGC
DHFR-p45	TCTTCCAGCAGCTGTTCCAAAGGCCTACTC
DHFR-p46	CACGCCTGAAATTATCCTAGATGTCCTAGAGGCG
DHFR-p47	AGTGTCAAACCCAAATGCCTTGTATCTGTCCC
DHFR-p48	GCCTCTAATCAGTGCTGTCACAACTGTCTGATAC
DHFR-p49	GTCTGCATGCTTTTCCCATGTCTGCATGG
DHFR-p50	AAGATAACTTGCAAATCTGATACCACAGTGAGC
DHFR-p51	AGTAGAAGATTATGACCCATTTCAGCCCATCCT
DHFR-p52	CCGCTTCTCTCCAGGATCTCTAGAACCATTTC
DHFR-p53	CCACTCTCCAGTCACCAGGGCATATCCAGG
DHFR-p54	CAAGCCATTGGAGTTGACTTCCTGGGCAGTC
DHFR-p55	TCTGAGTGGGCTGAATCAATCAGTTTAAAGGC
DHFR-p56	TCAGATACTGTATCTAGGTGTTGCTTTGAAGGC
DHFR-p57	TTACCTATGCCATTCTAGGAAGAACTTGGGAG
DHFR-p58	GGAGAAATGCTGGCTCAAGTGAACATCTCCC
DHFR-p59	AAACCCAATTACATGCATCACAGGAAGGTCGT
DHFR-p60	GCAGTGCCTGGCACTCAGCAGCTGTTCAC
DHFR-p61	TCATCAGTGGCCATTCCCACCCTTCTCACC
DHFR-p62	TTCAGAGTCGAGCAAGCATCACTCCTATCTAC
DHFR-p63	TTGCCCAGGCTGGAGTGCAGTGGTATAG
DHFR-p64	GTGTTTGCTACTCCAAGTGTGTGAGTGGTAGG
DHFR-p65	GGCAGTGGATTTTTGTCTCAAGATGGAGGGAA
DHFR-p66	AAGGTTGGGACAGCAGAGCAAGGTGAAG
DHFR-p67	CATATGGAAGGTCACTTGTCTGCATGTATGCC
DHFR-p68	TGCTCGCCAGTCGGAGCTTGCTAGCTCCC
DHFR-p69	GTGAGGTTTAAAACAGGGTAGGCCGAACAC
DHFR-p70	GTGCAAAGGCACAGGCATGACAGACTACAACC
DHFR-p71	AGACATGCAGAGGACGCTATACAGGAACGCAG
DHFR-p72	GGCCTGAAGATGGGATGGAATTGCTGGAAT
DHFR-p73	GTTTGAAACTAGCAAGGGTTTGGTTCATGACG
DHFR-p74	AAACCAGCCACAGTACCTTATGCCAAAGC
DHFR-p75	CAACCCTGCACTGAGCAGGTCTACTGGTG
DHFR-p76	CAATTTCCCTGAGGAGTGTTGGGAAACCAC
DHFR-p77	TCTGGCCTTATCTGATTATCTCGGGTGCC
DHFR-p78	TGCCTGTGGCAGGGTCCTCCGATTCAGGG
DHFR-p79	TCATCAGCCCTTACATGGCACAAGCGCTA
DHFR-p80	AGTAAGTGCAGCTGTGAAGACTTCCTTGC
DHFR-p81	TCAGGCTGGAAAAAGACATGGTGGCCAGA
DHFR-p82	GCCATGATGGTCTCAATCTCCTAACCTGC
DHFR-p83	ACTTGGACAGGGCAGGAGAGAACTTTCTGG
DHFR-p84	AGATAATGTGCTGCTTCCTATACGCATGGCT
DHFR-p85	AGCCTGGGCGACTGAGTCTTGACAGAGT
DHFR-p86	CTGGGATTACAGGCGTCGGCCTACCTCTTC
DHFR-p87	CAGGCCACAGACAGAACTGAATGAATGGG
DHFR-p88	CATCATCCTAGCAGTACACAGTGAACCCAATT
DHFR-p89	CTACGACCTCTGCCTCCCAGGAACAAGC
DHFR-p90	TGTACTGGCAGGTCTAGCCACGGCAATTAG
DHFR-p91	GGCACTCACAGCTTAAATCGCACTTGATGA
DHFR-p92	CCATAGCCTTGTTTAGAATCTCCACTTTGGAGC
DHFR-p93	GGTCTCCCGTTAGAGAATTCCCTCCATTCC
DHFR-p94	CCAGAACTGAGCAATGTGTTTTCCAGGGAC
DHFR-p95	AAATCTAAGTTCCCCAGCGCACAGAGATCTG
DHFR-p96	GAAAGGGATAGGGGAGGTGGAGAATGACC
DHFR-p97	CCACAAGAGGTTAACTGATAGAGACAACGGG
DHFR-p98	CTCCCATCACTTGTGGCTCCTTCCACATTC
DHFR-p99	AATGACGTACAGAGCTGACGGCAGACACA
DHFR-p100	AGAGCAGAGCCCTAGAGGATAGGCTGGCAC
DHFR-p101	TGGTTTGGTTGGGGTCTAGTGTGAAATAGTCTG
DHFR-p102	TGGAGCCAACTACTGCCTCCACAGGCCTC
DHFR-p103	GGGTCAGAAGAAGAAACATCAGCCCATCC
DHFR-p104	GAGTCATGTGGACGAGTATGCCAGCATCC
DHFR-p105	CTCATTGTAGGCAGGGACAACACAGTAAAC
DHFR-p106	TGTGTGACATGCCTCCGAGCCTGGCTGTC
DHFR-p107	GTGGTCAGGAACGCCTGCTTGAATCAGAC
DHFR-p108	CTTCTGACCCTTCCAGCCTCCAATGAACC
DHFR-p109	TAAGCCTGTGTTCTCTCCAGCTCCCCTT
DHFR-p110	GACAGTGACAGGTTCTCTGCTTCTGTTTG
DHFR-p111	CCCTTGTATCTTTCCACTCTATCACCCAGC
DHFR-p112	CACAGCTTCCCTGATTCTCAGTTTAAATGCATC

### Sheet: MALAT1
Probe name	Sequence
MALAT1-p1	CAACAATCACTACTCCAAGCATTGGGGAACACAACTT
MALAT1-p2	TCCTGATCTGGTCCATTAAAGAGTGTTCGCAGACAAA
MALAT1-p3	GCAAAGGAAAATTCTTTAAAACCCCACAGGCACCCC
MALAT1-p4	AGAGGGCCTCTATTGCCATGTGCCTGGAATTATTAT
MALAT1-p5	CCCCGCCTCAGTTACACATCCAAACTCTACATTTACA
MALAT1-p6	TCCACAGACCTCAACGTGAGAACTGCTCTAGTTTCTA
MALAT1-p7	GCCATGGAAAGCGAGTTCAAGTGGCCTTTTAAAGTAG
MALAT1-p8	TGCTAGCTTGGCCAAGTCTGTTATGTTCACCTGAAAA
MALAT1-p9	ACTGAAGAGCATTGGAGATCAGCTTCCGCTAAGA
MALAT1-p10	TTAAGAGGGCAGGAGAGGCCAGTTGCGGGG
MALAT1-p11	CCTCTCTCTTCCCTGTTAAGACCATCCCAAAATGCTT
MALAT1-p12	GACCTGCCTTCAGGCGAGCTGAGGCTTCCC
MALAT1-p13	GCTCACATGCCAGTTACTCCAGCATAAAGCTGAAATC
MALAT1-p14	CCCCACCAATCCCAACCGTAACAGGCCACT
MALAT1-p15	ACTGGTACACCCAGTGGCTCATATTTAACTTCCCC
MALAT1-p16	GCCACAGGAAGGCTCCATGGTTGTCCTACTTTAAG
MALAT1-p17	CCTTCCGCCGCCTTTGTGAGGGAGGCAAAA
MALAT1-p18	GGCTGACACTTCTCTTGACCTTAGGATAATAGCGCTT
MALAT1-p19	CGGAGAACAACTCGCATCACCGGAATTCGATCA
MALAT1-p20	CGCACAGCTCGGGCGAGGCGTATTTATAGA
MALAT1-p21	GCCCACCCTCTAAGAGACATTCAAGCTGAACTATCAC
MALAT1-p22	ACTGCCAGGCTGGTTATGACTCAGAAGATGTTATCTG
MALAT1-p23	TCCATGAAGAAGCTTCATCTCAACCTCCGTCATGTTT
MALAT1-p24	AGTCCCTGAAGGTGTTCGTGCCAACAGCAC
MALAT1-p25	GCTAGGGAAAAGTGGTTGCCCGCTTTCCCC
MALAT1-p26	GCACTGTGCTGTACTTTTCAGCTTCAACTGGGAATAC
MALAT1-p27	GCCAACTAATTGCCAATATTTGCCCCTCCCCTTTAAT
MALAT1-p28	AGAGACCTTGGGCAGCCAGTCAGGGACACA
MALAT1-p29	CCAACTAAGCGAATGGCTTTGTCTCCGAAGACAC
MALAT1-p30	TACGCAACTGAGCCCCAGCCTTGCAGGGAC
MALAT1-p31	GAGGCAAACGAAACATTGGCACACAGCACA
MALAT1-p32	GCCCTTCTATTGGTATTAATTCGGGGCTCTGTAGTCC
MALAT1-p33	AGCGGTACACTCCTTCTCTAACCCAGTTTGTCAAT
MALAT1-p34	TCCAGAAAGAGGGAGTTGAGGCAAGTCCTCATTACTA
MALAT1-p35	ATCCAAGCTACTGGCTGCATCGAGGTGAGG
MALAT1-p36	GCTTCAGACCTTCTGAACCGGAGCAGGAAGAAAA
MALAT1-p37	CCTTCGGTGCCTTTAGTGAGGGGTACCTGAAAA
MALAT1-p38	TATCTGCGGTTTCCTCAAGCTCCGCCTGCCC
MALAT1-p39	AGATAGCAGCACAACTCGTCGCTGCGTCCC
MALAT1-p40	ACCTGGAATGGCCAGCCTATAAGGACAGCTA
MALAT1-p41	GTTGGCTGCCAGTGGCCCACTCTGATCTGC
MALAT1-p42	GGCTTCTGCGTTGCTAAAATGGCGCTGCGC
MALAT1-p43	AAGGACTCTGGGAAACCTGGGCTCCCGGAG
MALAT1-p44	ACCTGAAGTCAAGACAACTGCATTCTCTGTGAAGTCT
MALAT1-p45	GGGGTACTTCAAGCATTCCTTCGGATGCTTCAC
MALAT1-p46	CTTGGCACACTGGCATGCTGGTCTAGGATC
MALAT1-p47	ACCTTGAAACCGATTATGGATCATGCCCACAAGG
MALAT1-p48	CAACCCACCAAAGACCTCGACACCATCGTT

### Sheet: MYC_intronic
Probe name	Sequence
MYC_intronic-p1	CATAACTACTCTGAGAAAAGTGTCAATAGCGCAGGAATGG
MYC_intronic-p2	CTTTACCCCGATCCAGTTCTGGATTACCCC
MYC_intronic-p3	GGGAGTCAGCGTGAATATATTCATAAGGCAGAA
MYC_intronic-p4	GGCGATATGCGGTCCCTACTCCAAGGAGCT
MYC_intronic-p5	CTTAAAAGGATCAGGGCGGGTTGGAATCGCCGCGGGG
MYC_intronic-p6	GTCCTAACACCTCTAGAGACCCAGGTTTTAAATTGTA
MYC_intronic-p7	GGGCTGGGTGCGGAGATTCGCCCTGGTTTT
MYC_intronic-p8	CTCGCAGTTCCTCCGCATCTCGGGCGCGAG
MYC_intronic-p9	CACTCAATACGGAGATGCAACTGCGCCAGA
MYC_intronic-p10	GCTTTAACACCCCTCCATAAATACAAGGGG
MYC_intronic-p11	ACGCACTTAGTGAACCAGCGGCTTGGTGCC
MYC_intronic-p12	GCAGAGCTATCCCCTAAAGCGGCTGGGTGG
MYC_intronic-p13	GAGTTAAAGGGGTCTTGGTGCGGAAACCTG
MYC_intronic-p14	CCAAGGTTTCAGAGGTGATGAGCTCCCAAATCT
MYC_intronic-p15	GCCTAGCCTCTAAACACAGCCCCTCATTTT
MYC_intronic-p16	CTTGAGGCAGTTCACTGGCTCCCGCACTCA
MYC_intronic-p17	TCAAAATAGGCTGAGAAGATCCCAGCTCCTCAG
MYC_intronic-p18	GGGTTATGGCATGGACAAGAAAAGTGCAACT
MYC_intronic-p19	CCCAAAGAGCCACATCTAAGCCTGGTGCCC
MYC_intronic-p20	GGCATGAATACGTTAGAAAGGTCTCTGGACA
MYC_intronic-p21	acttcggtgcttacCTGGTTTTCCACTACCCG
MYC_intronic-p22	TTTAGGCATTCGACTCATCTCAGCATTAAAGTG
MYC_intronic-p23	ACCATTCCCGTTTTCCCTCTGCCTTCTCCTC
MYC_intronic-p24	CGGGGACAAGTCAGCGGCTGCGGAG
MYC_intronic-p25	GGCTGTCAGAAATGCGGTGAGCCGAAAT
MYC_intronic-p26	ACCCGAGGGCGGCCGCGGCAGGGG
MYC_intronic-p27	TAGCAGCTGTTCTGGAACCGCCCAGA
MYC_intronic-p28	CTGCGATACCTCCCCCGGAGCCA
MYC_intronic-p29	TTTCTCTCGCCGGCTGGAGTGGCGAG
MYC_intronic-p30	CCCTCCCAACCTTCCCTCTCCACCG
MYC_intronic-p31	GCTGCGGCTGTTCCCACTCGCGCC
MYC_intronic-p32	CTGGGCGCTAGCGGCTGCGTGAAC
MYC_intronic-p33	GGCACAAAGTTTTGCGCCACCTGAAGGAG
MYC_intronic-p34	GGCAGAGGAATCGAAATCGGCCCTGGCG
MYC_intronic-p35	CCCGGAGCGCAAAGCCCGGGAGTCG
MYC_intronic-p36	CCCCTTTGGACAGTCCCCTGCTATCTC
MYC_intronic-p37	CAGTGCGCGCCACAGTCCCGAACCT
MYC_intronic-p38	AGGCTGCTGGAGCGGGGCACACAAAG
MYC_intronic-p39	GGGCTTCGCTTAC CAGAGTCGCTGCT
MYC_intronic-p40	GGAAAGGTATCCAGCCGCCCACTTTTG
MYC_intronic-p41	CCTTCCTAATAAGAGTGGCCCGTTAAATAAGC
MYC_intronic-p42	CTGCAAACATGGGCAGTCTAAGGGGAAGG
MYC_intronic-p43	GAAGTGGATTGAGTTGTAAGATAAGCCAGAAGG
MYC_intronic-p44	ATTC ACTCTCAGAGATCAATCCTCTCTTATCCTC
MYC_intronic-p45	CATTA AATCCCACCACTTCTCGGAAGTTAAGAG
MYC_intronic-p46	ATTGCAGTTTTGCCAAAAGTCCAAGAGGGC
MYC_intronic-p47	GCTGCAAATTGCTTGGTATGACTTTAGCAACTC
MYC_intronic-p48	TTTTGAGGGACTTTACCAAGAACACTTCAGGTG
MYC_intronic-p49	TTTGGACACACCCAAAGCAAAGCACATTCC
MYC_intronic-p50	GCCACCCTTACTCCTCTCACCATGAAGGTA

### Sheet: MYC_exonic
Probe name	Sequence
MYC_exonic-p1	GCGCTCCAAGACGTTGTGTGTTCGCCTCTT
MYC_exonic-p2	ACAAACAGGGATGGTGGTGGTTGGGAGGGG
MYC_exonic-p3	AACTCCGGGATCTGGTCACGCAGGGCAAAA
MYC_exonic-p4	TCTTAAGACCACCCTCTGAAGGGGCAATTGATGAAA
MYC_exonic-p5	CTTGGACGGACAGGATGTATGCTGTGGCTTTT
MYC_exonic-p6	CCCAGACCCATTTCAACAGAGGAAAACTCTTGCCTT
MYC_exonic-p7	GCAACAAGTCCTCTTCAGAAATGAGCTTTTGCTCCTC
MYC_exonic-p8	TGTCAACTCTGGCTGTTATCATAGTCTCCAGGAAGCA
MYC_exonic-p9	AGCTGTTCAAGTTTGTGTTTCAACTGTTCTCGTCGTT
MYC_exonic-p10	GCCAAGGTTGTGAGGTTGCATTTGATCATGCATTTGA
MYC_exonic-p11	GCTACCTTTGACCTCTTGTATCTCCTTTGCCTACCTC
MYC_exonic-p12	GCCCAAAGTCCAATTTGAGGCAGTTTACATTATGGCT
MYC_exonic-p13	CCAACTCCCCAGTCCTTATGCCTCTTTGTGTACTTAA
MYC_exonic-p14	AGCTAACGTTGAGGGGCATCGTCGCGGGAG
MYC_exonic-p15	TATTCGCTCCGGATCTCCCTTCCCAGGACGCC
MYC_exonic-p16	CGAGTCGTAGTCGAGGTCATAGTTCCTGTTGGTGA
MYC_exonic-p17	GTTTCGTGGATGCGGCAAGGGTTGCGGACC
MYC_exonic-p18	CTCCTCGTCGCAGTAGAAATACGGCTGCAC
MYC_exonic-p19	TAAGTTCCAGTGCAAAGTGCCCGCCCGCTG
MYC_exonic-p20	CGGGAGAGTCGCGTCCTTGCTCGGGTGTTG
MYC_exonic-p21	TTCTTCCAGATATCCTCGCTGGGCGCCGGG
MYC_exonic-p22	TCCCCAAATGGGCAGAATAGCCTCCCCGCG
MYC_exonic-p23	GTGACCGCAACGTAGGAGGGCGAGCAGAGC
MYC_exonic-p24	AGCCTTTCAGAGAAGCGGGTCCTGGCAGCG
MYC_exonic-p25	CCGTCGTTGTCTCCCCGAAGGGAGAAGGGT
MYC_exonic-p26	CCAAGGCATGATAGCGAAGGGTTAAGTGTTTTGAACA
MYC_exonic-p27	ATCTCCAGCTGGTCGGCCGTGGAGAAGCTC
MYC_exonic-p28	ACCATGTCTCCTCCCAGCAGCTCGGTCACC
MYC_exonic-p29	TCGTCCGGGTCGCAGATGAAACTCTGGTTC
MYC_exonic-p30	GCCGCTCCACATACAGTCCTGGATGATGATGTTTT
MYC_exonic-p31	AGGCCAGCTTCTCTGAGACGAGCTTGGCGG
MYC_exonic-p32	TACAAGCTGGAGGTGGAGCAGACGCTGTGGC
MYC_exonic-p33	CCTACCGTCGTCTGAGAGGTGGCTTGGACA
MYC_exonic-p34	GACCACCGAGGGGTCGATGCACTCTGAGGC
MYC_exonic-p35	TGTAACTCCTGTACTCACAAGCAGCCAGCTGATT
MYC_exonic-p36	CGAGCTGCTGTCGTTGAGAGGGTAGGGGAA
MYC_exonic-p37	GAACTGATGCCTGACCAGGCTTAGATGTTGAGACTTA
MYC_exonic-p38	GGAGAGAAGGCGCTGGAGTCTTGCGAGGCG
MYC_exonic-p39	GGCTAAGGTAGGAGTCAAGATGGTGACCTTCTCATTG
MYC_exonic-p40	TCCGTCGAGGAGAGCAGAGAATCCGAGGAC
MYC_exonic-p41	TCCCAGGAGCCGTCATGAGTCTGATTCAACAAAT
MYC_exonic-p42	GTGTCTCCTCATGGAGCACCAGGGGCTCGG
MYC_exonic-p43	CCTTTTCAAGGACTCAGGATGAGCATGTGTCATGAGT
MYC_exonic-p44	TCATTTCTGGTTTGGGCCATAGGTTTTCAGAGGCTTA
MYC_exonic-p45	AGGGAGCTGAAGACCTACTTTGAGACTGAGACAATGA
MYC_exonic-p46	GTGAGGAGGTTTGCTGTGGCCTCCAGCAGA
MYC_exonic-p47	GGGGACTGGCACTGGTTAACTAAAGTAACAGGAGTTT
MYC_exonic-p48	GACGTGGCACCTCTTGAGGACCAGTGGGCT
MYC_exonic-p49	TGGGCAGAATTCCTGGGTTTGGAGTGAGCA
MYC_exonic-p50	AGGCGCTGCGTAGTTGTGCTGATGTGTGGA
MYC_exonic-p51	GAAGCTGGTTCCCACCGTGTCCCCATCAAC
MYC_exonic-p52	GGCAGCAGGATAGTCCTTCCGAGTGGAGGG
MYC_exonic-p53	CAGGACTCTGACACTGTCCAACTTGACCCTCTT
MYC_exonic-p54	GCTGGTGCATTTTCGGTTGTTGCTGATCTGTCT
MYC_exonic-p55	GACATTCTCCTCGGTGTCCGAGGACCTGGG

### Sheet: Telo
Probe name	Sequence
Telo-p1	CCCTAACCCTAACCCTAACCCTAACCCTAACCCTAACCC
